# An Atlas of Cells in the Human Tonsil

**DOI:** 10.1101/2022.06.24.497299

**Authors:** Ramon Massoni-Badosa, Paula Soler-Vila, Sergio Aguilar-Fernández, Juan C. Nieto, Marc Elosua-Bayes, Domenica Marchese, Marta Kulis, Amaia Vilas-Zornoza, Marco Matteo Bühler, Sonal Rashmi, Clara Alsinet, Ginevra Caratù, Catia Moutinho, Sara Ruiz, Patricia Lorden, Giulia Lunazzi, Dolors Colomer, Gerard Frigola, Will Blevins, Sara Palomino, David Gomez-Cabrero, Xabier Agirre, Marc A. Weniger, Federico Marini, Francisco Javier Cervera-Paz, Peter M. Baptista, Isabel Vilaseca, Felipe Prosper, Ralf Küppers, Ivo Glynne Gut, Elias Campo, José Ignacio Martin-Subero, Holger Heyn

## Abstract

Palatine tonsils are secondary lymphoid organs representing the first line of immunological defense against inhaled or ingested pathogens. Here, we present a comprehensive census of cell types forming the human tonsil by applying single-cell transcriptome, epigenome, proteome and adaptive immune repertoire sequencing as well as spatial transcriptomics, resulting in an atlas of >357,000 cells. We provide a glossary of 121 annotated cell types and states, and disentangle gene regulatory mechanisms that drive cells through specialized lineage trajectories. Exemplarily, we stratify multiple tonsil-resident myeloid slancyte subtypes, establish a distant *BCL6* superenhancer as locally active in both follicle-associated T and B cells, and describe SIX5 as a potentially novel transcriptional regulator of plasma cell maturation. Further, our atlas is a reference map to understand alterations observed in disease. Here, we discover immune-phenotype plasticity in tumoral cells and microenvironment shifts of mantle cell lymphomas (MCL). To facilitate such reference-based analysis, we develop HCATonsilData and SLOcatoR, a computational framework that provides programmatic and modular access to our dataset; and allows the straightforward annotation of future single-cell profiles from secondary lymphoid organs.
