## Supplementary Tables for "An Atlas of Cells in the Human Tonsil": Table_S2.xlsx

### Sheet: scRNA-seq
donor_id	n_cells	mean_n_counts	mean_n_features	mean_pct_mitochondrial
BCLL-2-T	5573	5546.08	1588.82	6.96
BCLL-6-T	17822	5832.73	1911.25	6.84
BCLL-8-T	30059	5470.57	1735.5	4.9
BCLL-9-T	22565	6029.55	1806	3.71
BCLL-10-T	32076	5800.71	1799.83	5.33
BCLL-11-T	24211	6535.22	1917.41	4.03
BCLL-12-T	18373	9670.43	2470.74	4.67
BCLL-13-T	22208	6920.33	1959.69	4.48
BCLL-14-T	21113	5507.86	1686.1	9.06
BCLL-15-T	15786	8583.01	2104.3	4.99

### Sheet: scATAC-seq
donor_id	n_cells	mean_n_counts	mean_n_features	mean_TSS_enrichment	mean_pct_reads_in_peaks
BCLL-6-T	1893	6486.26	6486.26	5.04	63.19
BCLL-8-T	10137	3914.6	3914.6	4.87	66.17
BCLL-9-T	9164	5107.9	5107.9	4.81	61.4
BCLL-10-T	9905	4586.56	4586.56	4.66	57.74
BCLL-11-T	10024	3620.66	3620.66	4.75	55.15
BCLL-12-T	5740	3975.23	3975.23	4.72	56.48
BCLL-13-T	3339	5819.99	5819.99	4.67	58.38
BCLL-14-T	4512	5504	5504	6.08	80.73
BCLL-15-T	3335	5269.65	5269.65	6.27	73.33

### Sheet: CITE-seq
donor_id	n_cells	mean_n_counts_RNA	mean_n_features_RNA	mean_n_counts_ADT	mean_n_features_ADT	mean_pct_mitochondrial
BCLL-8-T	5335	2583.6	1053.77	1018.18	118.57	2.86
BCLL-9-T	14413	1403.24	669.31	1165.51	141.44	2.5
BCLL-15-T	17371	1497.3	648.56	951.34	129.14	3.46

### Sheet: Multiome
donor_id	n_cells_RNA	n_cells_ATAC	mean_n_counts_RNA	mean_n_features_RNA	mean_pct_mitochondrial	mean_n_counts_ATAC	mean_n_features_ATAC	mean_TSS_enrichment_ATAC
BCLL-2-T	15530		4070.41	1673.04	7.04
BCLL-8-T	11654	13061	6637.35	2462.55	3.51	5763.83	5763.83	5.19
BCLL-9-T	8426	9541	6584.19	2419.68	2.63	6793.88	6793.88	5.49
BCLL-14-T	9992	10888	4558.51	1861.19	8.73	5335.41	5335.41	5.08
BCLL-15-T	7911	9536	5096.08	2046.65	6	5174.62	5174.62	5.43

### Sheet: Spatial
donor_id	n_spots	mean_n_counts	mean_n_features	mean_pct_mitochondrial
BCLL-2-T	2194	8804.63	2390.85	2.52
BCLL-8-T	1422	8541.4	2308.51	2.82
BCLL-9-T	2170	12377.4	2798.98	1.71
BCLL-10-T	3079	12696.7	3383.85	0.87
BCLL-11-T	2012	13127.7	3020.75	1.17
BCLL-12-T	3089	9170.57	2951.04	0.92
BCLL-13-T	913	11931.6	2645.66	1.62
BCLL-14-T	1345	10597.9	2330.63	3.84
