## Supplementary Tables for "An Atlas of Cells in the Human Tonsil": Table_S11.xlsx

### Sheet: RM vs Tf
p_val	avg_diff	pct.1	pct.2	p_val_adj	motif	motif_name
3.03395e-32	-1.06451	0.381	0.731	2.26333e-29	MA1112.2	NR4A1
2.70532e-29	-1.65541	0.445	0.774	2.01817e-26	MA1142.1	FOSL1::JUND
3.3375e-29	-1.7221	0.463	0.795	2.48977e-26	MA0490.2	JUNB
4.98903e-29	-1.71562	0.474	0.769	3.72182e-26	MA1137.1	FOSL1::JUNB
1.23221e-28	-1.62808	0.45	0.778	9.19231e-26	MA1130.1	FOSL2::JUN
1.45805e-28	-1.68597	0.464	0.769	1.0877e-25	MA1134.1	FOS::JUNB
2.21232e-28	-1.57417	0.434	0.756	1.65039e-25	MA0655.1	JDP2
3.78879e-28	-1.73107	0.464	0.782	2.82644e-25	MA0491.2	JUND
1.0884e-27	-1.63212	0.453	0.769	8.11947e-25	MA1144.1	FOSL2::JUND
2.19442e-27	-1.62692	0.453	0.765	1.63704e-24	MA0099.3	FOS::JUN
2.37597e-27	-1.61157	0.456	0.748	1.77248e-24	MA1128.1	FOSL1::JUN
3.68039e-27	-1.65271	0.468	0.761	2.74557e-24	MA0477.2	FOSL1
4.02723e-27	-1.58053	0.459	0.731	3.00431e-24	MA1141.1	FOS::JUND
4.17259e-27	-1.62864	0.469	0.774	3.11275e-24	MA1138.1	FOSL2::JUNB
9.45557e-27	-1.471	0.456	0.761	7.05386e-24	MA1132.1	JUN::JUNB
1.45728e-26	-1.59488	0.455	0.761	1.08713e-23	MA1135.1	FOSB::JUNB
2.40465e-26	-1.53023	0.444	0.756	1.79387e-23	MA0478.1	FOSL2
7.92117e-26	-1.53563	0.467	0.756	5.9092e-23	MA0476.1	FOS
1.83443e-25	-1.5741	0.528	0.812	1.36849e-22	MA0835.2	BATF3
2.33797e-25	-1.55795	0.484	0.774	1.74413e-22	MA0489.1	JUN(var.2)
2.34414e-25	-1.55668	0.523	0.799	1.74873e-22	MA0462.2	BATF::JUN
7.3846e-25	-1.53559	0.52	0.774	5.50891e-22	MA1634.1	BATF
2.47711e-24	-1.49939	0.48	0.769	1.84792e-21	MA1622.1	Smad2::Smad3
5.94316e-24	-1.27769	0.464	0.774	4.4336e-21	MA1101.2	BACH2
1.89866e-23	-1.28262	0.444	0.722	1.4164e-20	MA0625.1	NFATC3
7.0793e-22	-1.24711	0.491	0.718	5.28116e-19	MA1525.1	NFATC4
6.01816e-20	-1.17353	0.445	0.705	4.48955e-17	MA0624.1	NFATC1
4.09671e-19	-1.18825	0.429	0.705	3.05615e-16	MA0841.1	NFE2
1.08026e-18	-0.983929	0.576	0.803	8.05874e-16	MA1633.1	BACH1
1.72102e-16	-1.0168	0.459	0.679	1.28388e-13	MA0606.1	NFAT5
2.17258e-15	-0.769898	0.387	0.624	1.62075e-12	MA0778.1	NFKB2
3.62836e-14	-0.843312	0.59	0.782	2.70676e-11	MA0089.2	NFE2L1
3.67066e-14	-0.652688	0.444	0.684	2.73831e-11	MA0792.1	POU5F1B
6.38533e-14	-0.644404	0.459	0.697	4.76346e-11	MA1115.1	POU5F1
3.22916e-13	-0.826044	0.449	0.641	2.40895e-10	MA0152.1	NFATC2
5.07481e-13	-0.621514	0.445	0.667	3.78581e-10	MA0789.1	POU3F4
6.39154e-12	-0.575262	0.477	0.679	4.76809e-09	MA0627.2	POU2F3
4.90881e-11	-0.591807	0.456	0.637	3.66197e-08	MA0785.1	POU2F1
1.76164e-10	-0.570299	0.456	0.641	1.31419e-07	MA0787.1	POU3F2
3.55411e-10	-0.576596	0.448	0.624	2.65137e-07	MA0786.1	POU3F1
7.42178e-10	0.528657	0.487	0.316	5.53665e-07	MA0598.3	EHF
8.84416e-10	-0.633269	0.772	0.859	6.59774e-07	MA0803.1	TBX15
1.30497e-09	-0.511524	0.503	0.662	9.73511e-07	MA0784.1	POU1F1
1.4991e-09	-0.533772	0.465	0.628	1.11833e-06	MA1111.1	NR2F2
3.10257e-09	-0.388652	0.344	0.504	2.31451e-06	MA1627.1	Wt1
3.61863e-09	-0.588129	0.793	0.876	2.6995e-06	MA0807.1	TBX5
4.47427e-09	0.500075	0.631	0.419	3.3378e-06	MA0051.1	IRF2
5.90303e-09	0.612891	0.455	0.261	4.40366e-06	MA0139.1	CTCF
7.01194e-09	-0.499433	0.485	0.624	5.2309e-06	MA0788.1	POU3F3
1.1124e-08	0.426732	0.463	0.308	8.29848e-06	MA1104.2	GATA6
1.22412e-08	-0.605107	0.786	0.85	9.13192e-06	MA0801.1	MGA
1.31934e-08	0.501303	0.726	0.564	9.84226e-06	MA0653.1	IRF9
1.33491e-08	0.50535	0.68	0.513	9.95845e-06	MA0772.1	IRF7
1.75432e-08	-0.481519	0.507	0.671	1.30872e-05	MA0507.1	POU2F2
2.06409e-08	0.522664	0.74	0.581	1.53981e-05	MA1419.1	IRF4
2.57803e-08	-0.595617	0.811	0.872	1.92321e-05	MA0805.1	TBX1
6.22683e-08	-0.41362	0.284	0.496	4.64521e-05	MA0162.4	EGR1
7.43581e-08	-0.392521	0.515	0.692	5.54712e-05	MA1572.1	TGIF2LY
7.60338e-08	-0.621061	0.852	0.919	5.67212e-05	MA0802.1	TBR1
8.005e-08	-0.656141	0.874	0.927	5.97173e-05	MA0800.1	EOMES
8.43884e-08	-0.601982	0.863	0.923	6.29538e-05	MA0688.1	TBX2
9.06957e-08	-0.56766	0.791	0.868	6.7659e-05	MA1567.1	TBX6
9.13257e-08	-0.619338	0.855	0.906	6.81289e-05	MA0690.1	TBX21
1.70135e-07	-0.504835	0.647	0.786	0.000126921	MA0501.1	MAF::NFE2
1.87815e-07	0.465184	0.465	0.316	0.00014011	MA0640.2	ELF3
2.36776e-07	-0.398689	0.306	0.487	0.000176635	MA0732.1	EGR3
2.93631e-07	-0.300768	0.266	0.385	0.000219049	MA0741.1	KLF16
4.66861e-07	0.368008	0.456	0.308	0.000348278	MA0482.2	GATA4
4.75502e-07	-0.3988	0.377	0.551	0.000354724	MA1155.1	ZSCAN4
6.50804e-07	-0.398139	0.377	0.547	0.0004855	MA1534.1	NR1I3
7.34845e-07	-0.418927	0.604	0.692	0.000548195	MA0591.1	Bach1::Mafk
8.49756e-07	-0.327823	0.284	0.432	0.000633918	MA1512.1	KLF11
9.235e-07	0.437214	0.503	0.333	0.000688931	MA0062.3	GABPA
1.05985e-06	-0.4544	0.615	0.752	0.000790645	MA0150.2	Nfe2l2
1.21086e-06	-0.481416	0.458	0.581	0.000903298	MA0107.1	RELA
1.34467e-06	0.381319	0.493	0.372	0.00100312	MA0081.2	SPIB
1.61529e-06	-0.357625	0.309	0.462	0.00120501	MA0733.1	EGR4
2.19904e-06	-0.359447	0.515	0.662	0.00164049	MA0723.1	VAX2
2.19904e-06	-0.359447	0.515	0.662	0.00164049	MA0912.2	HOXD3
2.22639e-06	0.446936	0.473	0.38	0.00166089	MA0473.3	ELF1
2.5216e-06	-0.536838	0.837	0.897	0.00188112	MA0689.1	TBX20
2.67474e-06	0.343653	0.483	0.346	0.00199536	MA0036.3	GATA2
2.86819e-06	-0.466286	0.777	0.855	0.00213967	MA1565.1	TBX18
3.21687e-06	0.467218	0.456	0.346	0.00239979	MA0761.2	ETV1
4.14366e-06	-0.392509	0.417	0.594	0.00309117	MA0105.4	NFKB1
5.47127e-06	-0.368237	0.443	0.568	0.00408157	MA0142.1	Pou5f1::Sox2
6.38419e-06	-0.430182	0.499	0.611	0.00476261	MA0101.1	REL
1.01277e-05	0.3876	0.464	0.35	0.00755526	MA1508.1	IKZF1
1.0806e-05	-0.428733	0.768	0.855	0.00806125	MA1566.1	TBX3
1.27843e-05	0.350472	0.438	0.359	0.00953708	MA0080.5	SPI1
1.29021e-05	-0.407413	0.807	0.876	0.00962499	MA0806.1	TBX4
1.40744e-05	0.429923	0.729	0.632	0.0104995	MA0652.1	IRF8
1.94849e-05	-0.329193	0.512	0.628	0.0145357	MA1571.1	TGIF2LX
1.95947e-05	0.31724	0.511	0.389	0.0146177	MA0136.2	ELF5
2.16035e-05	-0.318047	0.497	0.667	0.0161162	MA1641.1	MYF5
2.68119e-05	-0.252278	0.282	0.389	0.0200017	MA0746.2	SP3
4.61973e-05	-0.32944	0.502	0.594	0.0344632	MA0782.2	PKNOX1
5.57332e-05	-0.292927	0.444	0.56	0.041577	MA0812.1	TFAP2B(var.2)
6.01106e-05	0.402553	0.429	0.35	0.0448425	MA0764.2	ETV4
6.17935e-05	-0.252581	0.281	0.38	0.0460979	MA0747.1	SP8
6.37907e-05	-0.329362	0.348	0.453	0.0475879	MA0867.2	SOX4
