## Supplementary Tables for "An Atlas of Cells in the Human Tonsil": Table_S17.xlsx

### Sheet: Antibodies hashtag oligo sequen
ANTIBODY NAME HASHTAG	OLIGO SEQUENCE
anti-human Hashtag 1	GTCAACTCTTTAGCG
anti-human Hashtag 2	TGATGGCCTATTGGG
anti-human Hashtag 3	TTCCGCCTCTCTTTG
anti-human Hashtag 4	AGTAAGTTCAGCGTA
anti-human Hashtag 5	AAGTATCGTTTCGCA
anti-human Hashtag 6	GGTTGCCAGATGTCA
anti-human Hashtag 7	TGTCTTTCCTGCCAG
anti-human Hashtag 8	CTCCTCTGCAATTAC
