## Supplementary Tables for "An Atlas of Cells in the Human Tonsil": Table_S18.xlsx

### Sheet: Primers used for library prep.
NAME	SEQUENCE
10x Genomics SI-PCR primer	AATGATACGGCGACCACCGAGATCTACACTCTTTCCCTACACGACGC*T*C
HTO DNA PCR additive primer	GTGACTGGAGTTCAGACGTGTGC*T*C
Illumina TruSeq D701_s primer	CAAGCAGAAGACGGCATACGAGATCGAGTAATGTGACTGGAGTTCAGACGTGT*G*C
Illumina TruSeq D702_s primer	CAAGCAGAAGACGGCATACGAGATTCTCCGGAGTGACTGGAGTTCAGACGTGT*G*C
*Phosphorothioate bond
