## Supplementary Tables for "An Atlas of Cells in the Human Tonsil": Table_S19.csv

id	name	read	pattern	sequence	feature_type
CD80	CD80	R2	5PNNNNNNNNNN(BC)	ACGAATCAATCTGTG	Antibody Capture
CD86	CD86	R2	5PNNNNNNNNNN(BC)	GTCTTTGTCAGTGCA	Antibody Capture
CD274_(B7-H1__PD-L1)	CD274_(B7-H1__PD-L1)	R2	5PNNNNNNNNNN(BC)	GTTGTCCGACAATAC	Antibody Capture
CD273__(B7-DC__PD-L2)	CD273__(B7-DC__PD-L2)	R2	5PNNNNNNNNNN(BC)	TCAACGCTTGGCTAG	Antibody Capture
CD275_(B7-H2__ICOSL)	CD275_(B7-H2__ICOSL)	R2	5PNNNNNNNNNN(BC)	GTGCATTCAACAGTA	Antibody Capture
CD11b	CD11b	R2	5PNNNNNNNNNN(BC)	TGAAGGCTCATTTGT	Antibody Capture
CD252_(OX40L)	CD252_(OX40L)	R2	5PNNNNNNNNNN(BC)	TTTAGTGATCCGACT	Antibody Capture
CD137L_(4-1BB_Ligand)	CD137L_(4-1BB_Ligand)	R2	5PNNNNNNNNNN(BC)	ATTCGCCTTACGCAA	Antibody Capture
CD155_(PVR)	CD155_(PVR)	R2	5PNNNNNNNNNN(BC)	ATCACATCGTTGCCA	Antibody Capture
CD112_(Nectin-2)	CD112_(Nectin-2)	R2	5PNNNNNNNNNN(BC)	AACCTTCCGTCTAAG	Antibody Capture
CD47	CD47	R2	5PNNNNNNNNNN(BC)	GCATTCTGTCACCTA	Antibody Capture
CD70	CD70	R2	5PNNNNNNNNNN(BC)	CGCGAACATAAGAAG	Antibody Capture
CD30	CD30	R2	5PNNNNNNNNNN(BC)	TCAGGGTGTGCTGTA	Antibody Capture
CD40	CD40	R2	5PNNNNNNNNNN(BC)	CTCAGATGGAGTATG	Antibody Capture
CD154	CD154	R2	5PNNNNNNNNNN(BC)	GCTAGATAGATGCAA	Antibody Capture
CD52	CD52	R2	5PNNNNNNNNNN(BC)	CTTTGTACGAGCAAA	Antibody Capture
CD3	CD3	R2	5PNNNNNNNNNN(BC)	CTCATTGTAACTCCT	Antibody Capture
CD8	CD8	R2	5PNNNNNNNNNN(BC)	GCGCAACTTGATGAT	Antibody Capture
CD56_(NCAM)	CD56_(NCAM)	R2	5PNNNNNNNNNN(BC)	TCCTTTCCTGATAGG	Antibody Capture
CD19	CD19	R2	5PNNNNNNNNNN(BC)	CTGGGCAATTACTCG	Antibody Capture
CD33	CD33	R2	5PNNNNNNNNNN(BC)	TAACTCAGGGCCTAT	Antibody Capture
CD11c	CD11c	R2	5PNNNNNNNNNN(BC)	TACGCCTATAACTTG	Antibody Capture
CD34	CD34	R2	5PNNNNNNNNNN(BC)	GCAGAAATCTCCCTT	Antibody Capture
CD269_(BCMA)	CD269_(BCMA)	R2	5PNNNNNNNNNN(BC)	CAGATGATCCACCAT	Antibody Capture
HLA-A_B_C	HLA-A_B_C	R2	5PNNNNNNNNNN(BC)	TATGCGAGGCTTATC	Antibody Capture
CD90_(Thy1)	CD90_(Thy1)	R2	5PNNNNNNNNNN(BC)	GCATTGTACGATTCA	Antibody Capture
CD117_(c-kit)	CD117_(c-kit)	R2	5PNNNNNNNNNN(BC)	AGACTAATAGCTGAC	Antibody Capture
CD10	CD10	R2	5PNNNNNNNNNN(BC)	CAGCCATTCATTAGG	Antibody Capture
CD45RA	CD45RA	R2	5PNNNNNNNNNN(BC)	TCAATCCTTCCGCTT	Antibody Capture
CD123	CD123	R2	5PNNNNNNNNNN(BC)	CTTCACTCTGTCAGG	Antibody Capture
CD7	CD7	R2	5PNNNNNNNNNN(BC)	TGGATTCCCGGACTT	Antibody Capture
CD49f	CD49f	R2	5PNNNNNNNNNN(BC)	TTCCGAGGATGATCT	Antibody Capture
CD194_(CCR4)	CD194_(CCR4)	R2	5PNNNNNNNNNN(BC)	AGCTTACCTGCACGA	Antibody Capture
CD4	CD4	R2	5PNNNNNNNNNN(BC)	TGTTCCCGCTCAACT	Antibody Capture
CD44	CD44	R2	5PNNNNNNNNNN(BC)	TGGCTTCAGGTCCTA	Antibody Capture
CD14	CD14	R2	5PNNNNNNNNNN(BC)	TCTCAGACCTCCGTA	Antibody Capture
CD16	CD16	R2	5PNNNNNNNNNN(BC)	AAGTTCACTCTTTGC	Antibody Capture
CD25	CD25	R2	5PNNNNNNNNNN(BC)	TTTGTCCTGTACGCC	Antibody Capture
CD45RO	CD45RO	R2	5PNNNNNNNNNN(BC)	CTCCGAATCATGTTG	Antibody Capture
CD279_(PD-1)	CD279_(PD-1)	R2	5PNNNNNNNNNN(BC)	ACAGCGCCGTATTTA	Antibody Capture
TIGIT_(VSTM3)	TIGIT_(VSTM3)	R2	5PNNNNNNNNNN(BC)	TTGCTTACCGCCAGA	Antibody Capture
IgG1__kappa_isotype_Ctrl	IgG1__kappa_isotype_Ctrl	R2	5PNNNNNNNNNN(BC)	GCCGGACGACATTAA	Antibody Capture
IgG2a__kappa_isotype_Ctrl	IgG2a__kappa_isotype_Ctrl	R2	5PNNNNNNNNNN(BC)	CTCCTACCTAAACTG	Antibody Capture
IgG2b__kappa_isotype_Ctrl	IgG2b__kappa_isotype_Ctrl	R2	5PNNNNNNNNNN(BC)	ATATGTATCACGCGA	Antibody Capture
IgG2b__kappa_Isotype_Ctrl	IgG2b__kappa_Isotype_Ctrl	R2	5PNNNNNNNNNN(BC)	GATTCTTGACGACCT	Antibody Capture
CD20	CD20	R2	5PNNNNNNNNNN(BC)	TTCTGGGTCCCTAGA	Antibody Capture
CD335_(NKp46)	CD335_(NKp46)	R2	5PNNNNNNNNNN(BC)	ACAATTTGAACAGCG	Antibody Capture
CD294_(CRTH2)	CD294_(CRTH2)	R2	5PNNNNNNNNNN(BC)	TGTTTACGAGAGCCC	Antibody Capture
CD326_(Ep-CAM)	CD326_(Ep-CAM)	R2	5PNNNNNNNNNN(BC)	TTCCGAGCAAGTATC	Antibody Capture
CD31	CD31	R2	5PNNNNNNNNNN(BC)	ACCTTTATGCCACGG	Antibody Capture
Podoplanin	Podoplanin	R2	5PNNNNNNNNNN(BC)	GGTTACTCGTTGTGT	Antibody Capture
CD146	CD146	R2	5PNNNNNNNNNN(BC)	CCTTGGATAACATCA	Antibody Capture
CD324_(E-Cadherin)	CD324_(E-Cadherin)	R2	5PNNNNNNNNNN(BC)	ATCCTTCTCCCTTTC	Antibody Capture
IgM	IgM	R2	5PNNNNNNNNNN(BC)	TAGCGAGCCCGTATA	Antibody Capture
CD5	CD5	R2	5PNNNNNNNNNN(BC)	CATTAACGGGATGCC	Antibody Capture
TCR_gamma_delta	TCR_gamma_delta	R2	5PNNNNNNNNNN(BC)	CTTCCGATTCATTCA	Antibody Capture
CD183_(CXCR3)	CD183_(CXCR3)	R2	5PNNNNNNNNNN(BC)	GCGATGGTAGATTAT	Antibody Capture
CD195_(CCR5)	CD195_(CCR5)	R2	5PNNNNNNNNNN(BC)	CCAAAGTAAGAGCCA	Antibody Capture
CD32	CD32	R2	5PNNNNNNNNNN(BC)	GCTTCCGAATTACCG	Antibody Capture
CD196_(CCR6)	CD196_(CCR6)	R2	5PNNNNNNNNNN(BC)	GATCCCTTTGTCACT	Antibody Capture
CD185_(CXCR5)	CD185_(CXCR5)	R2	5PNNNNNNNNNN(BC)	AATTCAACCGTCGCC	Antibody Capture
CD103_(Integrin_alphaE)	CD103_(Integrin_alphaE)	R2	5PNNNNNNNNNN(BC)	GACCTCATTGTGAAT	Antibody Capture
CD69	CD69	R2	5PNNNNNNNNNN(BC)	GTCTCTTGGCTTAAA	Antibody Capture
CD62L	CD62L	R2	5PNNNNNNNNNN(BC)	GTCCCTGCAACTTGA	Antibody Capture
CD197_(CCR7)	CD197_(CCR7)	R2	5PNNNNNNNNNN(BC)	AGTTCAGTCAACCGA	Antibody Capture
CD161	CD161	R2	5PNNNNNNNNNN(BC)	GTACGCAGTCCTTCT	Antibody Capture
CD152_(CTLA-4)	CD152_(CTLA-4)	R2	5PNNNNNNNNNN(BC)	ATGGTTCACGTAATC	Antibody Capture
CD223_(LAG-3)	CD223_(LAG-3)	R2	5PNNNNNNNNNN(BC)	CATTTGTCTGCCGGT	Antibody Capture
KLRG1_(MAFA)	KLRG1_(MAFA)	R2	5PNNNNNNNNNN(BC)	CTTATTTCCTGCCCT	Antibody Capture
CD27	CD27	R2	5PNNNNNNNNNN(BC)	GCACTCCTGCATGTA	Antibody Capture
CD107a_(LAMP-1)	CD107a_(LAMP-1)	R2	5PNNNNNNNNNN(BC)	CAGCCCACTGCAATA	Antibody Capture
CD95_(Fas)	CD95_(Fas)	R2	5PNNNNNNNNNN(BC)	CCAGCTCATTAGAGC	Antibody Capture
HLA-DR	HLA-DR	R2	5PNNNNNNNNNN(BC)	AATAGCGAGCAAGTA	Antibody Capture
CD1c	CD1c	R2	5PNNNNNNNNNN(BC)	GAGCTACTTCACTCG	Antibody Capture
CD64	CD64	R2	5PNNNNNNNNNN(BC)	AAGTATGCCCTACGA	Antibody Capture
CD141_(Thrombomodulin)	CD141_(Thrombomodulin)	R2	5PNNNNNNNNNN(BC)	GGATAACCGCGCTTT	Antibody Capture
CD1d	CD1d	R2	5PNNNNNNNNNN(BC)	TCGAGTCGCTTATCA	Antibody Capture
CD314_(NKG2D)	CD314_(NKG2D)	R2	5PNNNNNNNNNN(BC)	CGTGTTTGTTCCTCA	Antibody Capture
CD66b	CD66b	R2	5PNNNNNNNNNN(BC)	AGCTGTAAGTTTCGG	Antibody Capture
CD35	CD35	R2	5PNNNNNNNNNN(BC)	ACTTCCGTCGATCTT	Antibody Capture
CD57_Recombinant	CD57_Recombinant	R2	5PNNNNNNNNNN(BC)	AACTCCCTATGGAGG	Antibody Capture
CD366_(Tim-3)	CD366_(Tim-3)	R2	5PNNNNNNNNNN(BC)	TGTCCTACCCAACTT	Antibody Capture
CD272_(BTLA)	CD272_(BTLA)	R2	5PNNNNNNNNNN(BC)	GTTATTGGACTAAGG	Antibody Capture
CD278_(ICOS)	CD278_(ICOS)	R2	5PNNNNNNNNNN(BC)	CGCGCACCCATTAAA	Antibody Capture
CD58_(LFA-3)	CD58_(LFA-3)	R2	5PNNNNNNNNNN(BC)	GTTCCTATGGACGAC	Antibody Capture
CD96_(TACTILE)	CD96_(TACTILE)	R2	5PNNNNNNNNNN(BC)	TGGCCTATAAATGGT	Antibody Capture
CD39	CD39	R2	5PNNNNNNNNNN(BC)	TTACCTGGTATCCGT	Antibody Capture
CD178_(Fas-L)	CD178_(Fas-L)	R2	5PNNNNNNNNNN(BC)	CCGGTCCTCTGTATT	Antibody Capture
CX3CR1	CX3CR1	R2	5PNNNNNNNNNN(BC)	AGTATCGTCTCTGGG	Antibody Capture
CD24	CD24	R2	5PNNNNNNNNNN(BC)	AGATTCCTTCGTGTT	Antibody Capture
CD21	CD21	R2	5PNNNNNNNNNN(BC)	AACCTAGTAGTTCGG	Antibody Capture
CD11a	CD11a	R2	5PNNNNNNNNNN(BC)	TATATCCTTGTGAGC	Antibody Capture
IgA	IgA	R2	5PNNNNNNNNNN(BC)	AAGATGTCCGAGCAA	Antibody Capture
CD79b_(Igbeta)	CD79b_(Igbeta)	R2	5PNNNNNNNNNN(BC)	ATTCTTCAACCGAAG	Antibody Capture
CD66a_c_e	CD66a_c_e	R2	5PNNNNNNNNNN(BC)	GGGACAGTTCGTTTC	Antibody Capture
CD244_(2B4)	CD244_(2B4)	R2	5PNNNNNNNNNN(BC)	TCGCTTGGATGGTAG	Antibody Capture
CD235ab	CD235ab	R2	5PNNNNNNNNNN(BC)	GCTCCTTTACACGTA	Antibody Capture
CD206_(MMR)	CD206_(MMR)	R2	5PNNNNNNNNNN(BC)	TCAGAACGTCTAACT	Antibody Capture
CD169_(Sialoadhesin__Siglec-1)	CD169_(Sialoadhesin__Siglec-1)	R2	5PNNNNNNNNNN(BC)	TACTCAGCGTGTTTG	Antibody Capture
CD370_(CLEC9A_DNGR1)	CD370_(CLEC9A_DNGR1)	R2	5PNNNNNNNNNN(BC)	CTGCATTTCAGTAAG	Antibody Capture
XCR1	XCR1	R2	5PNNNNNNNNNN(BC)	AAGACGCATGTCAAC	Antibody Capture
integrin_beta7	integrin_beta7	R2	5PNNNNNNNNNN(BC)	TCCTTGGATGTACCG	Antibody Capture
CD268_(BAFF-R)	CD268_(BAFF-R)	R2	5PNNNNNNNNNN(BC)	CGAAGTCGATCCGTA	Antibody Capture
CD54	CD54	R2	5PNNNNNNNNNN(BC)	CTGATAGACTTGAGT	Antibody Capture
CD62P_(P-Selectin)	CD62P_(P-Selectin)	R2	5PNNNNNNNNNN(BC)	CCTTCCGTATCCCTT	Antibody Capture
TCR_alpha_beta	TCR_alpha_beta	R2	5PNNNNNNNNNN(BC)	CGTAACGTAGAGCGA	Antibody Capture
CD106	CD106	R2	5PNNNNNNNNNN(BC)	TCACAGTTCCTTGGA	Antibody Capture
CD122_(IL-2Rbeta)	CD122_(IL-2Rbeta)	R2	5PNNNNNNNNNN(BC)	TCATTTCCTCCGATT	Antibody Capture
CD267_(TACI)	CD267_(TACI)	R2	5PNNNNNNNNNN(BC)	AGTGATGGAGCGAAC	Antibody Capture
FcepsilonRIalpha	FcepsilonRIalpha	R2	5PNNNNNNNNNN(BC)	CTCGTTTCCGTATCG	Antibody Capture
CD41	CD41	R2	5PNNNNNNNNNN(BC)	ACGTTGTGGCCTTGT	Antibody Capture
CD137_(4-1BB)	CD137_(4-1BB)	R2	5PNNNNNNNNNN(BC)	CAGTAAGTTCGGGAC	Antibody Capture
CD254_(TRANCE__RANKL)	CD254_(TRANCE__RANKL)	R2	5PNNNNNNNNNN(BC)	TCCGTGTTAGTTTGT	Antibody Capture
CD163	CD163	R2	5PNNNNNNNNNN(BC)	GCTTCTCCTTCCTTA	Antibody Capture
CD83	CD83	R2	5PNNNNNNNNNN(BC)	CCACTCATTTCCGGT	Antibody Capture
CD357_(GITR)	CD357_(GITR)	R2	5PNNNNNNNNNN(BC)	ACCTTTCGACACTCG	Antibody Capture
CD309_(VEGFR2)	CD309_(VEGFR2)	R2	5PNNNNNNNNNN(BC)	TTCACGCAGTAAGAT	Antibody Capture
CD124_(IL-4Ralpha)	CD124_(IL-4Ralpha)	R2	5PNNNNNNNNNN(BC)	CCGTCCTGATAGATG	Antibody Capture
CD184_(CXCR4)	CD184_(CXCR4)	R2	5PNNNNNNNNNN(BC)	TCAGGTCCTTTCAAC	Antibody Capture
CD2	CD2	R2	5PNNNNNNNNNN(BC)	TACGATTTGTCAGGG	Antibody Capture
CD226_(DNAM-1)	CD226_(DNAM-1)	R2	5PNNNNNNNNNN(BC)	TCTCAGTGTTTGTGG	Antibody Capture
CD29	CD29	R2	5PNNNNNNNNNN(BC)	GTATTCCCTCAGTCA	Antibody Capture
CD303_(BDCA-2)	CD303_(BDCA-2)	R2	5PNNNNNNNNNN(BC)	GAGATGTCCGAATTT	Antibody Capture
CD49b	CD49b	R2	5PNNNNNNNNNN(BC)	GCTTTCTTCAGTATG	Antibody Capture
CD81_(TAPA-1)	CD81_(TAPA-1)	R2	5PNNNNNNNNNN(BC)	GTATCCTTCCTTGGC	Antibody Capture
CD98	CD98	R2	5PNNNNNNNNNN(BC)	GCACCAACAGCCATT	Antibody Capture
IgG_Fc	IgG_Fc	R2	5PNNNNNNNNNN(BC)	CTGGAGCGATTAGAA	Antibody Capture
IgD	IgD	R2	5PNNNNNNNNNN(BC)	CAGTCTCCGTAGAGT	Antibody Capture
CD18	CD18	R2	5PNNNNNNNNNN(BC)	TATTGGGACACTTCT	Antibody Capture
CD28	CD28	R2	5PNNNNNNNNNN(BC)	TGAGAACGACCCTAA	Antibody Capture
TSLPR_(TSLP-R)	TSLPR_(TSLP-R)	R2	5PNNNNNNNNNN(BC)	CAGTCCTCTCTGTCA	Antibody Capture
CD38	CD38	R2	5PNNNNNNNNNN(BC)	TGTACCCGCTTGTGA	Antibody Capture
CD127_(IL-7Ralpha)	CD127_(IL-7Ralpha)	R2	5PNNNNNNNNNN(BC)	GTGTGTTGTCCTATG	Antibody Capture
CD45	CD45	R2	5PNNNNNNNNNN(BC)	TGCAATTACCCGGAT	Antibody Capture
CD15_(SSEA-1)	CD15_(SSEA-1)	R2	5PNNNNNNNNNN(BC)	TCACCAGTACCTAGT	Antibody Capture
CD22	CD22	R2	5PNNNNNNNNNN(BC)	GGGTTGTTGTCTTTG	Antibody Capture
CD71	CD71	R2	5PNNNNNNNNNN(BC)	CCGTGTTCCTCATTA	Antibody Capture
B7-H4	B7-H4	R2	5PNNNNNNNNNN(BC)	TGTATGTCTGCCTTG	Antibody Capture
CD26	CD26	R2	5PNNNNNNNNNN(BC)	GGTGGCTAGATAATG	Antibody Capture
CD193_(CCR3)	CD193_(CCR3)	R2	5PNNNNNNNNNN(BC)	ACCAATCCTTTCGTC	Antibody Capture
CD204	CD204	R2	5PNNNNNNNNNN(BC)	TAGCGAGCCAGATGT	Antibody Capture
CD144_(VE-Cadherin)	CD144_(VE-Cadherin)	R2	5PNNNNNNNNNN(BC)	TCCACTCATTCTGTA	Antibody Capture
CD1a	CD1a	R2	5PNNNNNNNNNN(BC)	GATCGTGTTGTGTTA	Antibody Capture
CD304_(Neuropilin-1)	CD304_(Neuropilin-1)	R2	5PNNNNNNNNNN(BC)	GGACTAAGTTTCGTT	Antibody Capture
CD36	CD36	R2	5PNNNNNNNNNN(BC)	TTCTTTGCCTTGCCA	Antibody Capture
CD158_(KIR2DL1_S1_S3_S5)	CD158_(KIR2DL1_S1_S3_S5)	R2	5PNNNNNNNNNN(BC)	TATCAACCAACGCTT	Antibody Capture
CD207	CD207	R2	5PNNNNNNNNNN(BC)	CGATTTGTATTCCCT	Antibody Capture
CD49d	CD49d	R2	5PNNNNNNNNNN(BC)	CCATTCAACTTCCGG	Antibody Capture
CD73_(Ecto-5-nucleotidase)	CD73_(Ecto-5-nucleotidase)	R2	5PNNNNNNNNNN(BC)	CAGTTCCTCAGTTCG	Antibody Capture
TCR_Valpha7.2	TCR_Valpha7.2	R2	5PNNNNNNNNNN(BC)	TACGAGCAGTATTCA	Antibody Capture
TCR_Vdelta2	TCR_Vdelta2	R2	5PNNNNNNNNNN(BC)	TCAGTCAGATGGTAT	Antibody Capture
TCR_Vgamma9	TCR_Vgamma9	R2	5PNNNNNNNNNN(BC)	AAGTGATGGTATCTG	Antibody Capture
TCR_Valpha24-Jalpha18_(iNKT_cell)	TCR_Valpha24-Jalpha18_(iNKT_cell)	R2	5PNNNNNNNNNN(BC)	AACTTCTGTGGTAGC	Antibody Capture
CD305_(LAIR1)	CD305_(LAIR1)	R2	5PNNNNNNNNNN(BC)	ATTTCCATTCCCTGT	Antibody Capture
LOX-1	LOX-1	R2	5PNNNNNNNNNN(BC)	ACCCTTTACCGAATA	Antibody Capture
CD158b_(KIR2DL2_L3___NKAT2)	CD158b_(KIR2DL2_L3___NKAT2)	R2	5PNNNNNNNNNN(BC)	GACCCGTAGTTTGAT	Antibody Capture
CD133	CD133	R2	5PNNNNNNNNNN(BC)	GTAAGACGCCTATGC	Antibody Capture
CD209_(DC-SIGN)	CD209_(DC-SIGN)	R2	5PNNNNNNNNNN(BC)	TCACTGGACACTTAA	Antibody Capture
CD158e1_(KIR3DL1__NKB1)	CD158e1_(KIR3DL1__NKB1)	R2	5PNNNNNNNNNN(BC)	GGACGCTTTCCTTGA	Antibody Capture
CD158f_(KIR2DL5)	CD158f_(KIR2DL5)	R2	5PNNNNNNNNNN(BC)	AAAGTGATGCCACTG	Antibody Capture
CD337_(NKp30)	CD337_(NKp30)	R2	5PNNNNNNNNNN(BC)	AAAGTCACTCTGCCG	Antibody Capture
CD336_(NKp44)	CD336_(NKp44)	R2	5PNNNNNNNNNN(BC)	GGGCAATTAGCGAGT	Antibody Capture
CD307d_(FcRL4)	CD307d_(FcRL4)	R2	5PNNNNNNNNNN(BC)	CGATTTGATCTGCCT	Antibody Capture
CD307e_(FcRL5)	CD307e_(FcRL5)	R2	5PNNNNNNNNNN(BC)	TCACGCAGTCCTCAA	Antibody Capture
CD319_(CRACC)	CD319_(CRACC)	R2	5PNNNNNNNNNN(BC)	AGTATGCCATGTCTT	Antibody Capture
CD138_(Syndecan-1)	CD138_(Syndecan-1)	R2	5PNNNNNNNNNN(BC)	GTATAGACCAAAGCC	Antibody Capture
CD99	CD99	R2	5PNNNNNNNNNN(BC)	ACCCGTCCCTAAGAA	Antibody Capture
CLEC12A	CLEC12A	R2	5PNNNNNNNNNN(BC)	CATTAGAGTCTGCCA	Antibody Capture
0856_anti-Tau_Phospho_(Thr181)	0856_anti-Tau_Phospho_(Thr181)	R2	5PNNNNNNNNNN(BC)	CTCGTTTGTAGCAAT	Antibody Capture
CD257_(BAFF__BLYS)	CD257_(BAFF__BLYS)	R2	5PNNNNNNNNNN(BC)	CAGAGCACCCATTAA	Antibody Capture
CD94	CD94	R2	5PNNNNNNNNNN(BC)	CTTTCCGGTCCTACA	Antibody Capture
CD150_(SLAM)	CD150_(SLAM)	R2	5PNNNNNNNNNN(BC)	GTCATTGTATGTCTG	Antibody Capture
Ig_light_chain_kappa	Ig_light_chain_kappa	R2	5PNNNNNNNNNN(BC)	AGCTCAGCCAGTATG	Antibody Capture
Mac-2_(Galectin-3)	Mac-2_(Galectin-3)	R2	5PNNNNNNNNNN(BC)	GATGCAATTAGCCGG	Antibody Capture
CD85j_(ILT2)	CD85j_(ILT2)	R2	5PNNNNNNNNNN(BC)	CCTTGTGAGGCTATG	Antibody Capture
CD23	CD23	R2	5PNNNNNNNNNN(BC)	TCTGTATAACCGTCT	Antibody Capture
Ig_light_chain_lambda	Ig_light_chain_lambda	R2	5PNNNNNNNNNN(BC)	CAGCCAGTAAGTCAC	Antibody Capture
HLA-A2	HLA-A2	R2	5PNNNNNNNNNN(BC)	GAACATTTCCGACAA	Antibody Capture
GARP_(LRRC32)	GARP_(LRRC32)	R2	5PNNNNNNNNNN(BC)	AGGTATGGTAGAGTA	Antibody Capture
CD328_(Siglec-7)	CD328_(Siglec-7)	R2	5PNNNNNNNNNN(BC)	CTTAGCATTTCACTG	Antibody Capture
TCR_Vbeta13.1	TCR_Vbeta13.1	R2	5PNNNNNNNNNN(BC)	TTATGGACGTATGGT	Antibody Capture
CD82	CD82	R2	5PNNNNNNNNNN(BC)	TCCCACTTCCGCTTT	Antibody Capture
CD101_(BB27)	CD101_(BB27)	R2	5PNNNNNNNNNN(BC)	CTACTTCCCTGTCAA	Antibody Capture
CD360_(IL-21R)	CD360_(IL-21R)	R2	5PNNNNNNNNNN(BC)	GAGGATGATGCCATG	Antibody Capture
CD88_(C5aR)	CD88_(C5aR)	R2	5PNNNNNNNNNN(BC)	GCCGCATGAGAAACA	Antibody Capture
HLA-F	HLA-F	R2	5PNNNNNNNNNN(BC)	GCAACTCTCCTACCT	Antibody Capture
NLRP2	NLRP2	R2	5PNNNNNNNNNN(BC)	ACGCTTGTGTTAGTT	Antibody Capture
Podocalyxin	Podocalyxin	R2	5PNNNNNNNNNN(BC)	GAGCCGGTATAATGC	Antibody Capture
CD224	CD224	R2	5PNNNNNNNNNN(BC)	CTGATGAGATGTCAG	Antibody Capture
1055_anti-c-Met	1055_anti-c-Met	R2	5PNNNNNNNNNN(BC)	GCTGCTGCGATTTGA	Antibody Capture
CD258_(LIGHT)	CD258_(LIGHT)	R2	5PNNNNNNNNNN(BC)	ACTTCCCTGTAGAAA	Antibody Capture
DR3_(TRAMP)	DR3_(TRAMP)	R2	5PNNNNNNNNNN(BC)	GAGTTCCCTCAGTTC	Antibody Capture
