## Supplementary Tables for "An Atlas of Cells in the Human Tonsil": Table_S20.csv

subproject	gem_id	id	name	read	pattern	sequence	feature_type
BCLLATLAS_05	izi9unx1_8qdzhivu	Total-seq-A_1	Total-seq-A_1	R2	^(BC)	GTCAACTCTTTAGCG	Antibody Capture
BCLLATLAS_05	izi9unx1_8qdzhivu	Total-seq-A_2	Total-seq-A_2	R2	^(BC)	TGATGGCCTATTGGG	Antibody Capture
BCLLATLAS_05	izi9unx1_8qdzhivu	Total-seq-A_3	Total-seq-A_3	R2	^(BC)	TTCCGCCTCTCTTTG	Antibody Capture
BCLLATLAS_05	izi9unx1_8qdzhivu	Total-seq-A_4	Total-seq-A_4	R2	^(BC)	AGTAAGTTCAGCGTA	Antibody Capture
BCLLATLAS_05	izi9unx1_8qdzhivu	Total-seq-A_5	Total-seq-A_5	R2	^(BC)	AAGTATCGTTTCGCA	Antibody Capture
BCLLATLAS_05	izi9unx1_8qdzhivu	Total-seq-A_7	Total-seq-A_7	R2	^(BC)	TGTCTTTCCTGCCAG	Antibody Capture
BCLLATLAS_05	izi9unx1_8qdzhivu	Total-seq-A_8	Total-seq-A_8	R2	^(BC)	CTCCTCTGCAATTAC	Antibody Capture
BCLLATLAS_06	d8kwy76j_7blj9otf	Total-seq-A_1	Total-seq-A_1	R2	^(BC)	GTCAACTCTTTAGCG	Antibody Capture
BCLLATLAS_06	d8kwy76j_7blj9otf	Total-seq-A_2	Total-seq-A_2	R2	^(BC)	TGATGGCCTATTGGG	Antibody Capture
BCLLATLAS_06	d8kwy76j_7blj9otf	Total-seq-A_3	Total-seq-A_3	R2	^(BC)	TTCCGCCTCTCTTTG	Antibody Capture
BCLLATLAS_06	d8kwy76j_7blj9otf	Total-seq-A_4	Total-seq-A_4	R2	^(BC)	AGTAAGTTCAGCGTA	Antibody Capture
BCLLATLAS_06	d8kwy76j_7blj9otf	Total-seq-A_5	Total-seq-A_5	R2	^(BC)	AAGTATCGTTTCGCA	Antibody Capture
BCLLATLAS_06	d8kwy76j_7blj9otf	Total-seq-A_7	Total-seq-A_7	R2	^(BC)	TGTCTTTCCTGCCAG	Antibody Capture
BCLLATLAS_06	d8kwy76j_7blj9otf	Total-seq-A_8	Total-seq-A_8	R2	^(BC)	CTCCTCTGCAATTAC	Antibody Capture
BCLLATLAS_06	giz3qso4_783dbpu6	Total-seq-A_1	Total-seq-A_1	R2	^(BC)	GTCAACTCTTTAGCG	Antibody Capture
BCLLATLAS_06	giz3qso4_783dbpu6	Total-seq-A_2	Total-seq-A_2	R2	^(BC)	TGATGGCCTATTGGG	Antibody Capture
BCLLATLAS_06	giz3qso4_783dbpu6	Total-seq-A_3	Total-seq-A_3	R2	^(BC)	TTCCGCCTCTCTTTG	Antibody Capture
BCLLATLAS_06	giz3qso4_783dbpu6	Total-seq-A_4	Total-seq-A_4	R2	^(BC)	AGTAAGTTCAGCGTA	Antibody Capture
BCLLATLAS_06	giz3qso4_783dbpu6	Total-seq-A_5	Total-seq-A_5	R2	^(BC)	AAGTATCGTTTCGCA	Antibody Capture
BCLLATLAS_06	giz3qso4_783dbpu6	Total-seq-A_7	Total-seq-A_7	R2	^(BC)	TGTCTTTCCTGCCAG	Antibody Capture
BCLLATLAS_06	giz3qso4_783dbpu6	Total-seq-A_8	Total-seq-A_8	R2	^(BC)	CTCCTCTGCAATTAC	Antibody Capture
BCLLATLAS_07	umt51kfr_p8ei65ms	Total-seq-A_1	Total-seq-A_1	R2	^(BC)	GTCAACTCTTTAGCG	Antibody Capture
BCLLATLAS_07	umt51kfr_p8ei65ms	Total-seq-A_2	Total-seq-A_2	R2	^(BC)	TGATGGCCTATTGGG	Antibody Capture
BCLLATLAS_07	umt51kfr_p8ei65ms	Total-seq-A_3	Total-seq-A_3	R2	^(BC)	TTCCGCCTCTCTTTG	Antibody Capture
BCLLATLAS_07	umt51kfr_p8ei65ms	Total-seq-A_4	Total-seq-A_4	R2	^(BC)	AGTAAGTTCAGCGTA	Antibody Capture
BCLLATLAS_07	umt51kfr_p8ei65ms	Total-seq-A_5	Total-seq-A_5	R2	^(BC)	AAGTATCGTTTCGCA	Antibody Capture
BCLLATLAS_07	umt51kfr_p8ei65ms	Total-seq-A_7	Total-seq-A_7	R2	^(BC)	TGTCTTTCCTGCCAG	Antibody Capture
BCLLATLAS_07	umt51kfr_p8ei65ms	Total-seq-A_8	Total-seq-A_8	R2	^(BC)	CTCCTCTGCAATTAC	Antibody Capture
BCLLATLAS_07	i5udk3x0_57gv6ncx	Total-seq-A_1	Total-seq-A_1	R2	^(BC)	GTCAACTCTTTAGCG	Antibody Capture
BCLLATLAS_07	i5udk3x0_57gv6ncx	Total-seq-A_2	Total-seq-A_2	R2	^(BC)	TGATGGCCTATTGGG	Antibody Capture
BCLLATLAS_07	i5udk3x0_57gv6ncx	Total-seq-A_3	Total-seq-A_3	R2	^(BC)	TTCCGCCTCTCTTTG	Antibody Capture
BCLLATLAS_07	i5udk3x0_57gv6ncx	Total-seq-A_4	Total-seq-A_4	R2	^(BC)	AGTAAGTTCAGCGTA	Antibody Capture
BCLLATLAS_07	i5udk3x0_57gv6ncx	Total-seq-A_5	Total-seq-A_5	R2	^(BC)	AAGTATCGTTTCGCA	Antibody Capture
BCLLATLAS_07	i5udk3x0_57gv6ncx	Total-seq-A_7	Total-seq-A_7	R2	^(BC)	TGTCTTTCCTGCCAG	Antibody Capture
BCLLATLAS_07	i5udk3x0_57gv6ncx	Total-seq-A_8	Total-seq-A_8	R2	^(BC)	CTCCTCTGCAATTAC	Antibody Capture
BCLLATLAS_16	bw94nf57_vm85woki	Total-seq-A_1	Total-seq-A_1	R2	^(BC)	GTCAACTCTTTAGCG	Antibody Capture
BCLLATLAS_16	bw94nf57_vm85woki	Total-seq-A_2	Total-seq-A_2	R2	^(BC)	TGATGGCCTATTGGG	Antibody Capture
BCLLATLAS_16	bw94nf57_vm85woki	Total-seq-A_3	Total-seq-A_3	R2	^(BC)	TTCCGCCTCTCTTTG	Antibody Capture
BCLLATLAS_16	bw94nf57_vm85woki	Total-seq-A_4	Total-seq-A_4	R2	^(BC)	AGTAAGTTCAGCGTA	Antibody Capture
BCLLATLAS_16	bw94nf57_vm85woki	Total-seq-A_5	Total-seq-A_5	R2	^(BC)	AAGTATCGTTTCGCA	Antibody Capture
BCLLATLAS_16	bw94nf57_vm85woki	Total-seq-A_7	Total-seq-A_7	R2	^(BC)	TGTCTTTCCTGCCAG	Antibody Capture
BCLLATLAS_16	bw94nf57_vm85woki	Total-seq-A_8	Total-seq-A_8	R2	^(BC)	CTCCTCTGCAATTAC	Antibody Capture
BCLLATLAS_16	ggq3nifm_jkilwp1x	Total-seq-A_1	Total-seq-A_1	R2	^(BC)	GTCAACTCTTTAGCG	Antibody Capture
BCLLATLAS_16	ggq3nifm_jkilwp1x	Total-seq-A_2	Total-seq-A_2	R2	^(BC)	TGATGGCCTATTGGG	Antibody Capture
BCLLATLAS_16	ggq3nifm_jkilwp1x	Total-seq-A_3	Total-seq-A_3	R2	^(BC)	TTCCGCCTCTCTTTG	Antibody Capture
BCLLATLAS_16	ggq3nifm_jkilwp1x	Total-seq-A_4	Total-seq-A_4	R2	^(BC)	AGTAAGTTCAGCGTA	Antibody Capture
BCLLATLAS_16	ggq3nifm_jkilwp1x	Total-seq-A_5	Total-seq-A_5	R2	^(BC)	AAGTATCGTTTCGCA	Antibody Capture
BCLLATLAS_16	ggq3nifm_jkilwp1x	Total-seq-A_7	Total-seq-A_7	R2	^(BC)	TGTCTTTCCTGCCAG	Antibody Capture
BCLLATLAS_16	ggq3nifm_jkilwp1x	Total-seq-A_8	Total-seq-A_8	R2	^(BC)	CTCCTCTGCAATTAC	Antibody Capture
BCLLATLAS_19	dvcbn9p8_ix0j3k8b	Total-seq-A_1	Total-seq-A_1	R2	^(BC)	GTCAACTCTTTAGCG	Antibody Capture
BCLLATLAS_19	dvcbn9p8_ix0j3k8b	Total-seq-A_2	Total-seq-A_2	R2	^(BC)	TGATGGCCTATTGGG	Antibody Capture
BCLLATLAS_19	dvcbn9p8_ix0j3k8b	Total-seq-A_3	Total-seq-A_3	R2	^(BC)	TTCCGCCTCTCTTTG	Antibody Capture
BCLLATLAS_19	dvcbn9p8_ix0j3k8b	Total-seq-A_4	Total-seq-A_4	R2	^(BC)	AGTAAGTTCAGCGTA	Antibody Capture
BCLLATLAS_19	dvcbn9p8_ix0j3k8b	Total-seq-A_5	Total-seq-A_5	R2	^(BC)	AAGTATCGTTTCGCA	Antibody Capture
BCLLATLAS_19	dvcbn9p8_ix0j3k8b	Total-seq-A_7	Total-seq-A_7	R2	^(BC)	TGTCTTTCCTGCCAG	Antibody Capture
BCLLATLAS_19	dvcbn9p8_ix0j3k8b	Total-seq-A_8	Total-seq-A_8	R2	^(BC)	CTCCTCTGCAATTAC	Antibody Capture
BCLLATLAS_19	ff8s19u3_7e96iusr	Total-seq-A_1	Total-seq-A_1	R2	^(BC)	GTCAACTCTTTAGCG	Antibody Capture
BCLLATLAS_19	ff8s19u3_7e96iusr	Total-seq-A_2	Total-seq-A_2	R2	^(BC)	TGATGGCCTATTGGG	Antibody Capture
BCLLATLAS_19	ff8s19u3_7e96iusr	Total-seq-A_3	Total-seq-A_3	R2	^(BC)	TTCCGCCTCTCTTTG	Antibody Capture
BCLLATLAS_19	ff8s19u3_7e96iusr	Total-seq-A_4	Total-seq-A_4	R2	^(BC)	AGTAAGTTCAGCGTA	Antibody Capture
BCLLATLAS_19	ff8s19u3_7e96iusr	Total-seq-A_5	Total-seq-A_5	R2	^(BC)	AAGTATCGTTTCGCA	Antibody Capture
BCLLATLAS_19	ff8s19u3_7e96iusr	Total-seq-A_7	Total-seq-A_7	R2	^(BC)	TGTCTTTCCTGCCAG	Antibody Capture
BCLLATLAS_19	ff8s19u3_7e96iusr	Total-seq-A_8	Total-seq-A_8	R2	^(BC)	CTCCTCTGCAATTAC	Antibody Capture
BCLLATLAS_21	n1b3su0a_l7shyi35	Total-seq-A_1	Total-seq-A_1	R2	^(BC)	GTCAACTCTTTAGCG	Antibody Capture
BCLLATLAS_21	n1b3su0a_l7shyi35	Total-seq-A_2	Total-seq-A_2	R2	^(BC)	TGATGGCCTATTGGG	Antibody Capture
BCLLATLAS_21	n1b3su0a_l7shyi35	Total-seq-A_3	Total-seq-A_3	R2	^(BC)	TTCCGCCTCTCTTTG	Antibody Capture
BCLLATLAS_21	n1b3su0a_l7shyi35	Total-seq-A_4	Total-seq-A_4	R2	^(BC)	AGTAAGTTCAGCGTA	Antibody Capture
BCLLATLAS_21	n1b3su0a_l7shyi35	Total-seq-A_5	Total-seq-A_5	R2	^(BC)	AAGTATCGTTTCGCA	Antibody Capture
BCLLATLAS_21	n1b3su0a_l7shyi35	Total-seq-A_6	Total-seq-A_6	R2	^(BC)	GGTTGCCAGATGTCA	Antibody Capture
BCLLATLAS_21	n1b3su0a_l7shyi35	Total-seq-A_7	Total-seq-A_7	R2	^(BC)	TGTCTTTCCTGCCAG	Antibody Capture
BCLLATLAS_21	md651vbh_eymr91s7	Total-seq-A_1	Total-seq-A_1	R2	^(BC)	GTCAACTCTTTAGCG	Antibody Capture
BCLLATLAS_21	md651vbh_eymr91s7	Total-seq-A_2	Total-seq-A_2	R2	^(BC)	TGATGGCCTATTGGG	Antibody Capture
BCLLATLAS_21	md651vbh_eymr91s7	Total-seq-A_3	Total-seq-A_3	R2	^(BC)	TTCCGCCTCTCTTTG	Antibody Capture
BCLLATLAS_21	md651vbh_eymr91s7	Total-seq-A_4	Total-seq-A_4	R2	^(BC)	AGTAAGTTCAGCGTA	Antibody Capture
BCLLATLAS_21	md651vbh_eymr91s7	Total-seq-A_5	Total-seq-A_5	R2	^(BC)	AAGTATCGTTTCGCA	Antibody Capture
BCLLATLAS_21	md651vbh_eymr91s7	Total-seq-A_6	Total-seq-A_6	R2	^(BC)	GGTTGCCAGATGTCA	Antibody Capture
BCLLATLAS_21	md651vbh_eymr91s7	Total-seq-A_7	Total-seq-A_7	R2	^(BC)	TGTCTTTCCTGCCAG	Antibody Capture
BCLLATLAS_21	x739d5z1_dsamhgey	Total-seq-A_1	Total-seq-A_1	R2	^(BC)	GTCAACTCTTTAGCG	Antibody Capture
BCLLATLAS_21	x739d5z1_dsamhgey	Total-seq-A_2	Total-seq-A_2	R2	^(BC)	TGATGGCCTATTGGG	Antibody Capture
BCLLATLAS_21	x739d5z1_dsamhgey	Total-seq-A_3	Total-seq-A_3	R2	^(BC)	TTCCGCCTCTCTTTG	Antibody Capture
BCLLATLAS_21	x739d5z1_dsamhgey	Total-seq-A_4	Total-seq-A_4	R2	^(BC)	AGTAAGTTCAGCGTA	Antibody Capture
BCLLATLAS_21	x739d5z1_dsamhgey	Total-seq-A_5	Total-seq-A_5	R2	^(BC)	AAGTATCGTTTCGCA	Antibody Capture
BCLLATLAS_21	x739d5z1_dsamhgey	Total-seq-A_7	Total-seq-A_7	R2	^(BC)	TGTCTTTCCTGCCAG	Antibody Capture
BCLLATLAS_21	x739d5z1_dsamhgey	Total-seq-A_8	Total-seq-A_8	R2	^(BC)	CTCCTCTGCAATTAC	Antibody Capture
BCLLATLAS_21	dvdzq8et_eot75su8	Total-seq-A_1	Total-seq-A_1	R2	^(BC)	GTCAACTCTTTAGCG	Antibody Capture
BCLLATLAS_21	dvdzq8et_eot75su8	Total-seq-A_2	Total-seq-A_2	R2	^(BC)	TGATGGCCTATTGGG	Antibody Capture
BCLLATLAS_21	dvdzq8et_eot75su8	Total-seq-A_3	Total-seq-A_3	R2	^(BC)	TTCCGCCTCTCTTTG	Antibody Capture
BCLLATLAS_21	dvdzq8et_eot75su8	Total-seq-A_4	Total-seq-A_4	R2	^(BC)	AGTAAGTTCAGCGTA	Antibody Capture
BCLLATLAS_21	dvdzq8et_eot75su8	Total-seq-A_5	Total-seq-A_5	R2	^(BC)	AAGTATCGTTTCGCA	Antibody Capture
BCLLATLAS_21	dvdzq8et_eot75su8	Total-seq-A_7	Total-seq-A_7	R2	^(BC)	TGTCTTTCCTGCCAG	Antibody Capture
BCLLATLAS_21	dvdzq8et_eot75su8	Total-seq-A_8	Total-seq-A_8	R2	^(BC)	CTCCTCTGCAATTAC	Antibody Capture
BCLLATLAS_25	wf4su8ny_h4yj8bv7	Total-seq-A_1	Total-seq-A_1	R2	^(BC)	GTCAACTCTTTAGCG	Antibody Capture
BCLLATLAS_25	wf4su8ny_h4yj8bv7	Total-seq-A_2	Total-seq-A_2	R2	^(BC)	TGATGGCCTATTGGG	Antibody Capture
BCLLATLAS_25	wf4su8ny_h4yj8bv7	Total-seq-A_3	Total-seq-A_3	R2	^(BC)	TTCCGCCTCTCTTTG	Antibody Capture
BCLLATLAS_25	wf4su8ny_h4yj8bv7	Total-seq-A_4	Total-seq-A_4	R2	^(BC)	AGTAAGTTCAGCGTA	Antibody Capture
BCLLATLAS_25	wf4su8ny_h4yj8bv7	Total-seq-A_5	Total-seq-A_5	R2	^(BC)	AAGTATCGTTTCGCA	Antibody Capture
BCLLATLAS_25	wf4su8ny_h4yj8bv7	Total-seq-A_7	Total-seq-A_7	R2	^(BC)	TGTCTTTCCTGCCAG	Antibody Capture
BCLLATLAS_25	wf4su8ny_h4yj8bv7	Total-seq-A_8	Total-seq-A_8	R2	^(BC)	CTCCTCTGCAATTAC	Antibody Capture
BCLLATLAS_25	bz5rpwtv_kg7w108r	Total-seq-A_1	Total-seq-A_1	R2	^(BC)	GTCAACTCTTTAGCG	Antibody Capture
BCLLATLAS_25	bz5rpwtv_kg7w108r	Total-seq-A_2	Total-seq-A_2	R2	^(BC)	TGATGGCCTATTGGG	Antibody Capture
BCLLATLAS_25	bz5rpwtv_kg7w108r	Total-seq-A_3	Total-seq-A_3	R2	^(BC)	TTCCGCCTCTCTTTG	Antibody Capture
BCLLATLAS_25	bz5rpwtv_kg7w108r	Total-seq-A_4	Total-seq-A_4	R2	^(BC)	AGTAAGTTCAGCGTA	Antibody Capture
BCLLATLAS_25	bz5rpwtv_kg7w108r	Total-seq-A_5	Total-seq-A_5	R2	^(BC)	AAGTATCGTTTCGCA	Antibody Capture
BCLLATLAS_25	bz5rpwtv_kg7w108r	Total-seq-A_7	Total-seq-A_7	R2	^(BC)	TGTCTTTCCTGCCAG	Antibody Capture
BCLLATLAS_25	bz5rpwtv_kg7w108r	Total-seq-A_8	Total-seq-A_8	R2	^(BC)	CTCCTCTGCAATTAC	Antibody Capture
BCLLATLAS_34	v8g80gtx_ps9bamz7	Total-seq-A_1	Total-seq-A_1	R2	^(BC)	GTCAACTCTTTAGCG	Antibody Capture
BCLLATLAS_34	v8g80gtx_ps9bamz7	Total-seq-A_2	Total-seq-A_2	R2	^(BC)	TGATGGCCTATTGGG	Antibody Capture
BCLLATLAS_34	v8g80gtx_ps9bamz7	Total-seq-A_3	Total-seq-A_3	R2	^(BC)	TTCCGCCTCTCTTTG	Antibody Capture
BCLLATLAS_34	v8g80gtx_ps9bamz7	Total-seq-A_4	Total-seq-A_4	R2	^(BC)	AGTAAGTTCAGCGTA	Antibody Capture
BCLLATLAS_34	v8g80gtx_ps9bamz7	Total-seq-A_5	Total-seq-A_5	R2	^(BC)	AAGTATCGTTTCGCA	Antibody Capture
BCLLATLAS_34	v8g80gtx_ps9bamz7	Total-seq-A_7	Total-seq-A_7	R2	^(BC)	TGTCTTTCCTGCCAG	Antibody Capture
BCLLATLAS_34	v8g80gtx_ps9bamz7	Total-seq-A_8	Total-seq-A_8	R2	^(BC)	CTCCTCTGCAATTAC	Antibody Capture
BCLLATLAS_34	kjzv2rwx_sfomyxok	Total-seq-A_1	Total-seq-A_1	R2	^(BC)	GTCAACTCTTTAGCG	Antibody Capture
BCLLATLAS_34	kjzv2rwx_sfomyxok	Total-seq-A_2	Total-seq-A_2	R2	^(BC)	TGATGGCCTATTGGG	Antibody Capture
BCLLATLAS_34	kjzv2rwx_sfomyxok	Total-seq-A_3	Total-seq-A_3	R2	^(BC)	TTCCGCCTCTCTTTG	Antibody Capture
BCLLATLAS_34	kjzv2rwx_sfomyxok	Total-seq-A_4	Total-seq-A_4	R2	^(BC)	AGTAAGTTCAGCGTA	Antibody Capture
BCLLATLAS_34	kjzv2rwx_sfomyxok	Total-seq-A_5	Total-seq-A_5	R2	^(BC)	AAGTATCGTTTCGCA	Antibody Capture
BCLLATLAS_34	kjzv2rwx_sfomyxok	Total-seq-A_7	Total-seq-A_7	R2	^(BC)	TGTCTTTCCTGCCAG	Antibody Capture
BCLLATLAS_34	kjzv2rwx_sfomyxok	Total-seq-A_8	Total-seq-A_8	R2	^(BC)	CTCCTCTGCAATTAC	Antibody Capture
BCLLATLAS_41	z3of7uaq_mzbhy4tt	Total-seq-A_1	Total-seq-A_1	R2	^(BC)	GTCAACTCTTTAGCG	Antibody Capture
BCLLATLAS_41	z3of7uaq_mzbhy4tt	Total-seq-A_2	Total-seq-A_2	R2	^(BC)	TGATGGCCTATTGGG	Antibody Capture
BCLLATLAS_41	z3of7uaq_mzbhy4tt	Total-seq-A_3	Total-seq-A_3	R2	^(BC)	TTCCGCCTCTCTTTG	Antibody Capture
BCLLATLAS_41	z3of7uaq_mzbhy4tt	Total-seq-A_4	Total-seq-A_4	R2	^(BC)	AGTAAGTTCAGCGTA	Antibody Capture
BCLLATLAS_41	z3of7uaq_mzbhy4tt	Total-seq-A_5	Total-seq-A_5	R2	^(BC)	AAGTATCGTTTCGCA	Antibody Capture
BCLLATLAS_41	z3of7uaq_mzbhy4tt	Total-seq-A_7	Total-seq-A_7	R2	^(BC)	TGTCTTTCCTGCCAG	Antibody Capture
BCLLATLAS_41	z3of7uaq_mzbhy4tt	Total-seq-A_8	Total-seq-A_8	R2	^(BC)	CTCCTCTGCAATTAC	Antibody Capture
BCLLATLAS_41	ejto2bae_y5mydeam	Total-seq-A_1	Total-seq-A_1	R2	^(BC)	GTCAACTCTTTAGCG	Antibody Capture
BCLLATLAS_41	ejto2bae_y5mydeam	Total-seq-A_2	Total-seq-A_2	R2	^(BC)	TGATGGCCTATTGGG	Antibody Capture
BCLLATLAS_41	ejto2bae_y5mydeam	Total-seq-A_3	Total-seq-A_3	R2	^(BC)	TTCCGCCTCTCTTTG	Antibody Capture
BCLLATLAS_41	ejto2bae_y5mydeam	Total-seq-A_4	Total-seq-A_4	R2	^(BC)	AGTAAGTTCAGCGTA	Antibody Capture
BCLLATLAS_41	ejto2bae_y5mydeam	Total-seq-A_5	Total-seq-A_5	R2	^(BC)	AAGTATCGTTTCGCA	Antibody Capture
BCLLATLAS_41	ejto2bae_y5mydeam	Total-seq-A_7	Total-seq-A_7	R2	^(BC)	TGTCTTTCCTGCCAG	Antibody Capture
BCLLATLAS_41	ejto2bae_y5mydeam	Total-seq-A_8	Total-seq-A_8	R2	^(BC)	CTCCTCTGCAATTAC	Antibody Capture
